# Exposure to pyrethroid insecticides modulates immunity of *Anopheles* against *Plasmodium falciparum*

**DOI:** 10.1101/2025.07.30.667449

**Authors:** Patrick Hörner, Leonard Heereman, Christoph Wenz, David Steeb, Lorenz Decius, Juliane Hartke, Alisa Botsch, Julia Bettina Mäurer, Ralf Krumkamp, Victoria Anne Ingham

## Abstract

Transmission of malaria parasites relies on the blood-feeding behaviour of female *Anopheles* mosquitoes and can be prevented by vector control methods. Particularly, the usage of pyrethroid-containing insecticide-treated nets (ITNs) remains a cornerstone of malaria prevention. Whilst ITNs are primarily designed to induce mosquito mortality, their impact on parasite development, particularly in the context of pyrethroid resistance, is poorly understood. Our study reveals that sub-lethal pyrethroid exposure triggers systemic increases in reactive oxygen and nitrogen species reducing transmission efficacy of *Plasmodium falciparum*. Production of reactive nitrogen species in granulocytes induces their proliferation and primes mosquito immunity through activation of a non-canonical immune deficiency (IMD) pathway, leading to increased nitration around the midgut epithelium and subsequent ookinete destruction. These findings highlight an overlooked secondary mode of action for pyrethroids and reinforces the importance of sustained pyrethroid usage in ITNs, even in the face of high-levels of pyrethroid resistance in mosquitoes.
