## Supplementary Table 1 for "Exposure to pyrethroid insecticides modulates immunity of *Anopheles* against *Plasmodium falciparum*"

### Sheet: S1.PCR&qPCR primers
TableS1. Primers used and designed for qPCR analysis and production of dsRNA constructs for RNAi. F indicates the forward primer and R the reverse.
qPCR primers
Gene	Sequence (5'-3')
EF-HK-F	GGCAAGAGGCATAACGATCAATGCG
EF-HK-R	GTCCATCTGCGACGCTCCGG
S7-HK-F	AGAACCAGCAGACCACCATC
S7-HK-R	GCTGCAAACTTCGGCTATTC
AGAP029052_F (NOS)	GTGCTGGAAGAGTTCCCCTC
AGAP029052_R (NOS)	GACGATCGCCACCGTTAGAT
AGAP004904_F (CAT)	GGATAAGGTGACGGCTACGA
AGAP004904_R (CAT)	GAGAAGCGTACGGCTAGTGG
AGAP007497_F (CuSOD1)	ACTTTCGCAGCAGCATTATCGG
AGAP007497_R (CuSOD1)	CCCGCAAACCCGAACAGATT
AGAP005234_F (CuSOD2)	CAATCCCGACAAGGTCAGCC
AGAP005234_R (CuSOD2)	TCCGAGTAGGACGTTTTCGC
AGAP010347-RA_F (CuSOD3A)	ATCCAAATGCCGCTGAAAGC
AGAP010347-RA_R (CuSOD3A)	GGATCTGACTCACCGCTCTG
AGAP010347-RB_F (CuSOD3B)	CTCACTACAATCCGGACGGG
AGAP010347-RB_R (CuSOD3B)	TTTGGCCAATCCGGTGCTAT
AGAP010517_F (MnSOD1)	TGGAAGCAACCACTGGTCTTG
AGAP010517_R (MnSOD1)	ATCCTTCCAGTTGACCACGTC
AGAP008783_F (Arginase)	TCGAGAAGTTTGGCATCAACGC
AGAP008783_R (Arginase)	AGCGAATCGATGTCGTAGCTCA
Plasmodium-sporozoites_F (LSUE)	CGGTCCTAAGGTAGCAAAATTCCT
Plasmodium-sporozoites_R (LSUE)	AGGAGTCTCACACTAGCGACAATG
RNAi primers
AGAP004904_F (dsCAT)	taatacgactcactatagggCGTGGGTGCCAACTATCTGA
AGAP004904_R (dsCAT)	taatacgactcactatagggATTCTTCACCGCACGTTCCT
dsGFP_F	taatacgactcactatagggAGAACGTAAACGGCCACAAGTTC
dsGFP_R	taatacgactcactatagggAGACTTGTACAGCTCGTCCATGCC
