## Supplementary Table 4 for "Exposure to pyrethroid insecticides modulates immunity of *Anopheles* against *Plasmodium falciparum*"

### Sheet: Sheet1
Supplememtary Table 4. RNAseq results showing expression of significant genes involved in mosquito immunity and insecticide resistance in L-arginine supplemented PY-R mosquitoes to unsupplemented PY-R 21 hours after Plasmodium falciparum infection. VectorBase gene ID, VectorBase gene name, gene type (immunity or insecticide resistance), log2 fold change, adjusted p-value, fold change and full Vec…
ID	GeneName	GeneType	baseMean	log2FoldChange	pvalue	padj	direction	name
AGAP000019	CHAOPTIN	Immunity	213.013	-2.12149	1.34e-07	9.34e-06	downregulated L-Arginine	chaoptin
AGAP000099	STAT2	Immunity	1042.37	-2.21189	5.94e-07	2.4e-05	downregulated L-Arginine	STAT2;JAKSTAT pathway signalling transcription factor
AGAP000123	CTLSE2	Immunity	82.5645	-1.38686	0.000156698	0.0009401	downregulated L-Arginine	CTLSE2;C-type lectin (CTL)
AGAP000145	EFFETE	Immunity	11667.8	-0.808449	0.0014685	0.00501684	downregulated L-Arginine	eff;E2 ubiquitin-conjugating enzyme E2D%2C effete
AGAP000315	CLIPC6	Immunity	903.54	-0.662548	0.0107014	0.0248454	downregulated L-Arginine	CLIPC6;CLIP-domain serine protease
AGAP000346	SPZ1	Immunity	190.22	-2.13159	2.1e-06	5.62e-05	downregulated L-Arginine	SPZ1;spaetzle-like cytokine 1
AGAP000446	AGAP000446(LRR)	Immunity	223.607	-0.955012	0.0025957	0.0078785	downregulated L-Arginine	unspecified product
AGAP000466	ACE2 (COE)	Resistance	860.313	-0.5495	0.00855493	0.0207238	downregulated L-Arginine	ACE2;acetylcholinesterase
AGAP000553	ABCG1	Resistance	700.23	-0.566495	0.0159437	0.0346009	downregulated L-Arginine	white;protein white
AGAP000693	CECROPIN1	Immunity	11310.3	1.11551	0.0119294	0.0271581	upregulated L-Arginine	CEC1;cecropin anti-microbial peptide
AGAP000747	ASK1	Immunity	511.523	-1.93414	2.62e-05	0.000287066	downregulated L-Arginine	mitogen-activated protein kinase kinase kinase 5
AGAP000806	AGAP000806 (FREP)	Immunity	1159.92	-0.639221	0.0138585	0.0307318	downregulated L-Arginine	Angiopoietin-like 1
AGAP000810	AGAP000810(LRR)	Immunity	326.046	-1.81326	8.06e-08	6.68e-06	downregulated L-Arginine	unspecified product
AGAP000818	CYP9K1	Resistance	2242.47	0.699851	0.00928758	0.02215	upregulated L-Arginine	CYP9K1;cytochrome P450
AGAP000888	GSTT2	Resistance	1696.14	0.796625	0.00110955	0.00401999	upregulated L-Arginine	GSTT2;glutathione S-transferase theta class 2
AGAP000999	TOLL5A	Immunity	1916.79	-0.530258	0.007239	0.0181185	downregulated L-Arginine	TOLL5A;TOLL-like receptor 5A
AGAP001004	TOLL1A	Immunity	368.182	-1.10625	0.00755601	0.0187192	downregulated L-Arginine	TOLL1A;TOLL-like receptor 1A
AGAP001076	CYP4G16	Resistance	40064.5	1.29027	6.48e-05	0.000520537	upregulated L-Arginine	CYP4G16;cytochrome P450
AGAP001093	FOS	Immunity	9017.39	1.2295	0.000391823	0.00184201	upregulated L-Arginine	fos-like antigen%2C invertebrate
AGAP001101	COEBE2O	Resistance	1109.39	1.09084	0.000144268	0.000891845	upregulated L-Arginine	COEBE2O;carboxylesterase
AGAP001127	P37NB	Immunity	4779.98	1.39165	0.000119129	0.000781265	upregulated L-Arginine	P37NB protein
AGAP001333	ABCG4	Resistance	2043.75	-0.673243	0.00517982	0.0137877	downregulated L-Arginine	st;protein scarlet
AGAP001523	ABCA7	Resistance	2545.81	-1.10459	0.00181281	0.00597707	downregulated L-Arginine	ATP-binding cassette transporter (ABC transporter) family A member 7
AGAP001609	DNR1	Immunity	2507.7	-0.348306	0.0231899	0.0469418	downregulated L-Arginine	E3 ubiquitin-protein ligase MYLIP
AGAP001706	AGAP001706(LRR)	Immunity	625.046	-0.482377	0.00480756	0.0130049	downregulated L-Arginine	unspecified product
AGAP001722	AGAP001722 (COE)	Resistance	18.6927	-1.94885	0.0137467	0.030534	downregulated L-Arginine	Carboxylic ester hydrolase
AGAP001775	ABCC2	Resistance	576.064	-1.23127	2.36e-05	0.000267991	downregulated L-Arginine	ABCC2;ATP-binding cassette transporter (ABC transporter) family C member 2
AGAP001777	ABCC1	Resistance	543.341	-1.07522	0.000102067	0.000699942	downregulated L-Arginine	ABCC1;ATP-binding cassette transporter (ABC transporter) family C member 1
AGAP001864	CYP4H15	Resistance	664.792	0.830794	0.00309776	0.00906528	upregulated L-Arginine	CYP4H15;cytochrome P450
AGAP001867	HEP	Immunity	225.895	-3.4238	5.74e-05	0.000481869	downregulated L-Arginine	mitogen-activated protein kinase kinase 7
AGAP002006	AGAP002006(LRR)	Immunity	15.3797	-2.77587	0.013954	0.0309117	downregulated L-Arginine	unspecified product
AGAP002007	AGAP002007(LRR)	Immunity	152.676	-0.829567	0.0117888	0.0268778	downregulated L-Arginine	reticulon/nogo receptor
AGAP002071	ABCD1	Resistance	2142.2	-0.785164	0.0036727	0.0104113	downregulated L-Arginine	ABCD1;ATP-binding cassette transporter (ABC transporter) family D member 1
AGAP002138	CYP325H1	Resistance	49.5408	-1.71566	0.000140512	0.000875663	downregulated L-Arginine	CYP325H1;cytochrome P450
AGAP002182	ABCE1	Resistance	7911.86	-0.600223	0.0209142	0.0432534	downregulated L-Arginine	ABCE1;ATP-binding cassette transporter (ABC transporter) family E member 1
AGAP002195	CYP325F2	Resistance	543.87	0.824591	0.0116482	0.0266192	upregulated L-Arginine	CYP325F2;cytochrome P450
AGAP002204	CYP325D1	Resistance	118.845	1.04247	0.00855829	0.0207273	upregulated L-Arginine	CYP325D1;cytochrome P450
AGAP002278	ABCB1	Resistance	1841.58	-1.24987	3.57e-05	0.000355689	downregulated L-Arginine	ABCB1;ATP-binding cassette transporter (ABC transporter) family B member 1
AGAP002693	ABCF1	Resistance	4668.71	-0.72934	0.00193717	0.00629652	downregulated L-Arginine	ABCF1;ATP-binding cassette transporter (ABC transporter) family F member 1
AGAP002710	SLPR	Immunity	398.013	-1.39304	2.72e-05	0.00029508	downregulated L-Arginine	unspecified product
AGAP002783	UGT314A2	Resistance	2194.22	0.453936	0.00883592	0.0212801	upregulated L-Arginine	UDP glucuronosyltransferase 5 family%2C polypeptide A2
AGAP002865	CYP6P3	Resistance	191.764	-2.22824	0.000173504	0.00101825	downregulated L-Arginine	CYP6P3;cytochrome P450
AGAP002868	CYP6P1	Resistance	220.86	-0.601286	0.0107314	0.0248991	downregulated L-Arginine	CYP6P1;cytochrome P450
AGAP002869	CYP6P2	Resistance	2499.62	0.605698	0.0199081	0.0415716	upregulated L-Arginine	CYP6P2;cytochrome P450
AGAP003062	TUBE	Immunity	259.274	-1.21934	0.000379974	0.00180442	downregulated L-Arginine	TUBE;TOLL pathway signalling
AGAP003067	CYP304C1	Resistance	381.492	-1.34916	3.28e-05	0.000335776	downregulated L-Arginine	CYP304C1;cytochrome P450
AGAP003115	AGAP003115 (COE)	Resistance	54.5026	-2.18932	0.000379201	0.00180313	downregulated L-Arginine	unspecified product
AGAP003221	ABCC3	Resistance	141.365	-1.7518	0.000157293	0.000942624	downregulated L-Arginine	ABCC3;ATP-binding cassette transporter (ABC transporter) family C member 3
AGAP003245	CLIPA19	Immunity	114.112	1.14367	0.00406109	0.0113041	upregulated L-Arginine	unspecified product
AGAP003245	CLIPA19	Immunity	114.112	1.14367	0.00406109	0.0113041	upregulated L-Arginine	unspecified product
AGAP003246	CLIPB2	Immunity	957.796	0.718661	0.012221	0.0276932	upregulated L-Arginine	CLIPB2;CLIP-domain serine protease
AGAP003247	CLIPB19	Immunity	1076.17	0.993229	0.00166625	0.00557053	upregulated L-Arginine	CLIPB19;CLIP-domain serine protease
AGAP003343	CYP6AG1	Resistance	1184.52	-1.04673	0.00363203	0.0103232	downregulated L-Arginine	CYP6AG1;cytochrome P450
AGAP003522	CYP329A1	Resistance	355.881	-0.866585	0.00230101	0.00720109	downregulated L-Arginine	CYP329A1;cytochrome P450
AGAP003570	AGAP003570 (COE)	Resistance	55.0454	-1.17008	0.00195305	0.00632716	downregulated L-Arginine	COesterase domain-containing protein
AGAP003651	SLPR3	Immunity	74.795	-2.75128	7.5e-05	0.00057005	downregulated L-Arginine	Tyrosine-protein kinase Fes/Fps
AGAP003691	CLIPE12	Immunity	2282.68	0.926766	0.00514559	0.0137203	upregulated L-Arginine	unspecified product
AGAP003691	CLIPE12	Immunity	2282.68	0.926766	0.00514559	0.0137203	upregulated L-Arginine	unspecified product
AGAP004318	CLIPC3	Immunity	4958.78	0.535748	0.0199666	0.0416615	upregulated L-Arginine	CLIPC3;CLIP-domain serine protease
AGAP004382	GSTD3	Resistance	7734.91	0.610182	0.0144792	0.0319045	upregulated L-Arginine	GSTD3;glutathione S-transferase delta class 3
AGAP004665	AGAP004665 (CYP)	Resistance	2178.6	1.44563	8.09e-06	0.00013059	upregulated L-Arginine	cytochrome P450
AGAP004719	CLIPC9	Immunity	772.531	1.36722	0.000242034	0.00129747	upregulated L-Arginine	CLIPC9;CLIP-domain serine protease
AGAP004810	CTL3	Immunity	245.067	0.978936	0.00045154	0.00204169	upregulated L-Arginine	CTL3;C-type lectin (CTL)
AGAP004811	CTL1	Immunity	70.658	1.13925	0.00631748	0.0161996	upregulated L-Arginine	CTL1;C-type lectin (CTL)
AGAP004899	AGAP004899(LRR)	Immunity	839.199	1.34654	0.000102283	0.000700193	upregulated L-Arginine	unspecified product
AGAP004916	AGAP004916 (FREP)	Immunity	27881	2.23662	8.26e-12	1.78e-08	upregulated L-Arginine	unspecified product
AGAP004917	AGAP004917 (FREP)	Immunity	95.6842	1.62378	4.66e-06	9.31e-05	upregulated L-Arginine	fibrinogen-related protein 1
AGAP004918	AGAP004918 (FREP)	Immunity	115144	1.88965	2.32e-10	1.38e-07	upregulated L-Arginine	fibrinogen
AGAP004959	IMD	Immunity	1161.18	0.995122	0.0006286	0.00260921	upregulated L-Arginine	IMD;IMD pathway signalling Immune Deficiency (Imd)
AGAP004977	PPO6	Immunity	164.416	0.957043	0.00214682	0.00681755	upregulated L-Arginine	PPO6;prophenoloxidase 6
AGAP004978	PPO9	Immunity	1143.23	0.859764	0.000156238	0.000937865	upregulated L-Arginine	PPO9;prophenoloxidase 9
AGAP004981	PPO4	Immunity	186.512	1.30366	0.000827925	0.0032217	upregulated L-Arginine	PPO4;prophenoloxidase 4
AGAP005252	MyD88	Immunity	214.551	-1.01581	0.000350852	0.00170751	downregulated L-Arginine	MYD;TOLL pathway signalling.
AGAP005334	CTLMA2	Immunity	3469.7	1.47181	1.51e-07	9.94e-06	upregulated L-Arginine	CTLMA2;C-type lectin (CTL) - mannose binding
AGAP005335	CTL4	Immunity	4966.22	1.39597	7.12e-06	0.000121618	upregulated L-Arginine	CTL4;C-type lectin (CTL)
AGAP005371	COEBE2C	Resistance	35.983	-2.01582	0.00515986	0.0137488	downregulated L-Arginine	COEBE2C;carboxylesterase beta esterase
AGAP005437	IRBP18	Immunity	2280.65	1.00896	0.00160345	0.00539069	upregulated L-Arginine	unspecified product
AGAP005639	ABCB2	Resistance	814.706	-0.914185	0.00313064	0.00915156	downregulated L-Arginine	ABCB2;ATP-binding cassette transporter (ABC transporter) family B member 2
AGAP005644	Neurotactin (COE)	Resistance	281.295	-0.482607	0.017528	0.0375475	downregulated L-Arginine	Neurotactin
AGAP005656	CYP305A1	Resistance	186.091	-0.885771	0.0138183	0.0306742	downregulated L-Arginine	CYP305A1;cytochrome P450
AGAP005693	LRIM17	Immunity	7365.44	0.896984	0.00488265	0.0131625	upregulated L-Arginine	LRIM17;leucine-rich immune protein (Coil-less)
AGAP005717	LYSC6	Immunity	61.0635	-2.009	0.000907657	0.00346072	downregulated L-Arginine	LYSC6;C-type lysozyme (multi-lysozyme domain protein)
AGAP005750	UGT308B2	Resistance	1796.95	0.59288	0.00563896	0.0148086	upregulated L-Arginine	glucosyl/glucuronosyl transferases
AGAP005753	UGT308C2	Resistance	55.6785	-1.15402	0.00282714	0.00840341	downregulated L-Arginine	glucosyl/glucuronosyl transferases
AGAP005756	COEAE1D	Resistance	344.738	0.99381	0.000212929	0.00118938	upregulated L-Arginine	COEAE1D;carboxylesterase
AGAP005757	COEAE2E	Resistance	149.935	-2.16753	5.64e-08	4.98e-06	downregulated L-Arginine	COEAE2E;carboxylesterase alpha esterase
AGAP005758	COEAE3D	Resistance	93.9566	-0.759175	0.0135078	0.0300715	downregulated L-Arginine	COEAE3D;carboxylesterase
AGAP005834	COEJHE2E	Resistance	295.623	1.01318	0.000450443	0.00203844	upregulated L-Arginine	COEJHE2E;carboxylesterase
AGAP005837	COEJHE5E	Resistance	1258.76	0.629112	0.0112557	0.0258814	upregulated L-Arginine	COEJHE5E;carboxylesterase
AGAP005848	AGAP005848 (FREP)	Immunity	7068.28	1.37156	0.000143778	0.000889614	upregulated L-Arginine	ficolin A
AGAP005933	IKK2	Immunity	1116.31	-0.755467	0.00300736	0.00883434	downregulated L-Arginine	ikk2;NFkappaB essential modulator
AGAP005962	AGAP005962(LRR)	Immunity	180.451	-2.55272	8.72e-08	7.01e-06	downregulated L-Arginine	unspecified product
AGAP006082	AGAP006082 (CYP)	Resistance	70.831	-1.33676	0.0026473	0.00798114	downregulated L-Arginine	unspecified product
AGAP006222	UGT302A1	Resistance	361.719	1.1786	0.000194449	0.00111268	upregulated L-Arginine	glucosyl/glucuronosyl transferases
AGAP006227	AGAP006227 (COE)	Resistance	517.133	0.993316	2.86e-05	0.000305046	upregulated L-Arginine	alpha esterase
AGAP006228	COEAE2F	Resistance	1067.44	-0.739079	0.00494908	0.0133149	downregulated L-Arginine	COEAE2F;carboxylesterase
AGAP006267	CTL6	Immunity	4173.95	0.47906	0.010359	0.0241965	upregulated L-Arginine	CTL6;C-type lectin (CTL)
AGAP006273	ABCB3	Resistance	193.897	-1.95372	4.48e-06	9.03e-05	downregulated L-Arginine	ABCB3;ATP-binding cassette transporter (ABC transporter) family B member 3
AGAP006340	MSN	Immunity	930.286	-1.47669	2.2e-06	5.82e-05	downregulated L-Arginine	misshapen/NIK-related kinase
AGAP006348	LRIM1	Immunity	10824.7	0.901246	0.0111684	0.0257129	upregulated L-Arginine	LRIM1;leucine-rich immune protein (Long)
AGAP006364	ABCB4	Resistance	659.015	-1.50615	3.85e-05	0.000371902	downregulated L-Arginine	ABCB4;ATP-binding cassette transporter (ABC transporter) family B member 4
AGAP006376	PDP1	Immunity	152.915	-1.84584	1.76e-07	1.06e-05	downregulated L-Arginine	PDP1;PAR-domain protein 1
AGAP006380	ABCA2	Resistance	344.573	-1.11234	0.014237	0.0314545	downregulated L-Arginine	ABCA2;ATP-binding cassette transporter (ABC transporter) family A member 2
AGAP006427	ABCC7	Resistance	3114.89	-1.02085	0.000634341	0.00262583	downregulated L-Arginine	ABCC7;ATP-binding cassette transporter (ABC transporter) family C member 7
AGAP006461	WND	Immunity	956.466	-1.26057	4.05e-06	8.52e-05	downregulated L-Arginine	mitogen-activated protein kinase kinase kinase 13
AGAP006473	CASPAR	Immunity	1611.02	-0.951273	0.00244935	0.0075448	downregulated L-Arginine	casp;caspar
AGAP006643	AGAP006643(LRR)	Immunity	262.359	-2.86257	7.22e-09	1.41e-06	downregulated L-Arginine	unspecified product
AGAP006645	AGAP006645(LRR)	Immunity	5881.83	-0.859675	0.0100018	0.0235561	downregulated L-Arginine	unspecified product
AGAP006647	AGAP006647(LRR)	Immunity	138.322	-1.72886	6.44e-05	0.000520057	downregulated L-Arginine	unspecified product
AGAP006723	COEAE2G	Resistance	796.563	-1.31221	0.000523496	0.00227797	downregulated L-Arginine	COEAE2G;carboxylesterase
AGAP006724	COEAE3G	Resistance	171.823	-0.764499	0.0152282	0.0332827	downregulated L-Arginine	COEAE3G;carboxylesterase
AGAP006725	COEAE3H	Resistance	121.689	-0.973553	0.00895911	0.0215142	downregulated L-Arginine	COEAE3H;carboxylesterase alpha esterase
AGAP006726	COEAE5G	Resistance	122.664	-1.19306	0.00106692	0.00390891	downregulated L-Arginine	COEAE5G;carboxylesterase
AGAP006727	COEAE6G	Resistance	241.539	-1.06702	0.00122984	0.00436192	downregulated L-Arginine	COEAE6G;carboxylesterase
AGAP006747	REL2	Immunity	637.528	-1.56405	5.98e-06	0.000108654	downregulated L-Arginine	REL2;IMD pathway signalling NF-kappaB Relish-like transcription factor
AGAP006771	EGR	Immunity	408.582	-1.02239	0.00023482	0.00126953	downregulated L-Arginine	eiger
AGAP006771	Eiger	Immunity	408.582	-1.02239	0.00023482	0.00126953	downregulated L-Arginine	eiger
AGAP006937	UEV1A	Immunity	9386.21	1.18751	7.2e-05	0.000555431	upregulated L-Arginine	Uev1A;ubiquitin-conjugating enzyme E2 variant
AGAP006954	CLIPA10	Immunity	13.973	-2.27621	0.00204157	0.00654506	downregulated L-Arginine	CLIPA10;CLIP-domain serine protease
AGAP006954	CLIPA10	Immunity	13.973	-2.27621	0.00204157	0.00654506	downregulated L-Arginine	CLIPA10;CLIP-domain serine protease
AGAP006993	LRR40	Immunity	483.627	-0.662374	0.00319974	0.00932322	downregulated L-Arginine	Leucine rich repeat containing 40
AGAP007029	UGT302H2	Resistance	1819	0.926745	0.00418765	0.0115912	upregulated L-Arginine	glucosyl/glucuronosyl transferases
AGAP007033	APL1C	Immunity	4936.98	0.927008	0.00241241	0.00745232	upregulated L-Arginine	APL1C;Anopheles Plasmodium-responsive Leucine-Rich Repeat 1C
AGAP007061	AGAP007061(LRR)	Immunity	283.498	-1.60987	6.33e-05	0.000514493	downregulated L-Arginine	unspecified product
AGAP007237	HPX4	Immunity	243.757	-0.843928	0.0168169	0.0362042	downregulated L-Arginine	Heme peroxidase 4
AGAP007343	LYSC2	Immunity	1146.19	2.65039	0.00621969	0.016006	upregulated L-Arginine	LYSC2;C-type lysozyme
AGAP007347	LYSC1	Immunity	12624.9	1.56	4.86e-06	9.54e-05	upregulated L-Arginine	LYSC1;C-type lysozyme
AGAP007385	LYSC4	Immunity	1098.43	0.850005	0.00476394	0.0129168	upregulated L-Arginine	LYSC4;C-type lysozyme
AGAP007386	LYSC7	Immunity	4893.63	1.00281	0.000730616	0.00293636	upregulated L-Arginine	LYSC7;C-type lysozyme
AGAP007407	CTLMA4	Immunity	1959.64	1.12067	0.000634943	0.00262731	upregulated L-Arginine	CTLMA4;C-type lectin (CTL) - mannose binding
AGAP007408	CTLMA8	Immunity	78.7686	1.00063	0.0239338	0.0480416	upregulated L-Arginine	CTLMA8;C-type lectin (CTL) - mannose binding
AGAP007409	AGAP007409 (CTL)	Immunity	299.892	0.860984	0.0138174	0.0306742	upregulated L-Arginine	unspecified product
AGAP007410	CTLMA5	Immunity	216.299	0.989389	0.00295688	0.0087217	upregulated L-Arginine	CTLMA5;C-type lectin (CTL) - mannose binding
AGAP007411	CTLMA1	Immunity	767.438	0.894451	0.00139923	0.00483075	upregulated L-Arginine	CTLMA1;C-type lectin (CTL) - mannose binding
AGAP007412	CTLMA3	Immunity	988.186	1.62446	3.37e-06	7.63e-05	upregulated L-Arginine	CTLMA3;C-type lectin (CTL) - mannose binding
AGAP007455	LRIM10	Immunity	25340.7	1.28565	0.000476079	0.00211711	upregulated L-Arginine	LRIM10;leucine-rich immune protein (Short)
AGAP007456	LRIM8B	Immunity	7602.81	0.647008	0.0174294	0.0373661	upregulated L-Arginine	LRIM8B;leucine-rich immune protein (Short)
AGAP007457	AGAP007457(LRR)	Immunity	216.073	1.02975	0.00412077	0.011446	upregulated L-Arginine	unspecified product
AGAP007504	ABCA3	Resistance	40.4064	-2.73064	8.87e-05	0.000633425	downregulated L-Arginine	ABCA3;ATP-binding cassette transporter (ABC transporter) family A member 3
AGAP007846	AGAP007846(LRR)	Immunity	7.857	-2.69815	0.00828565	0.0201849	downregulated L-Arginine	unspecified product
AGAP007938	CACTUS	Immunity	25564	1.30086	0.000923268	0.00350783	upregulated L-Arginine	cact;protein cactus (TOLL pathway signalling)
AGAP007990	UGT308G1	Resistance	151.115	0.950666	0.00035402	0.00171452	upregulated L-Arginine	glucosyl/glucuronosyl transferases
AGAP008055	CSP3	Resistance	125.692	0.885426	0.0186842	0.0394981	upregulated L-Arginine	CSP3;chemosensory protein 3
AGAP008091	CLIPE1	Immunity	423.633	-1.62795	4.43e-07	1.94e-05	downregulated L-Arginine	CLIPE1;CLIP-domain serine protease
AGAP008091	CLIPE1	Immunity	423.633	-1.62795	4.43e-07	1.94e-05	downregulated L-Arginine	CLIPE1;CLIP-domain serine protease
AGAP008206	CYP6N2	Resistance	249.328	-0.766761	0.00297699	0.00876424	downregulated L-Arginine	CYP6N2;Cytochrome P450
AGAP008214	CYP6M4	Resistance	4141.6	0.91482	0.00115036	0.00414139	upregulated L-Arginine	CYP6M4;cytochrome P450
AGAP008217	CYP6Z3	Resistance	105.713	2.04529	2.5e-06	6.29e-05	upregulated L-Arginine	CYP6Z3;cytochrome P450
AGAP008218	CYP6Z2	Resistance	622.212	1.73684	5.31e-05	0.000458768	upregulated L-Arginine	CYP6Z2;cytochrome P450
AGAP008354	HOPSCOTCH	Immunity	771.517	-1.68505	8.31e-06	0.000133396	downregulated L-Arginine	non-receptor tyrosine kinase%2C hopscotch
AGAP008360	SPZ3	Immunity	38.5589	-1.89526	0.00183759	0.00603842	downregulated L-Arginine	SPZ3;spaetzle-like cytokine 3
AGAP008404	UGT301C1	Resistance	140	-0.931307	0.00529757	0.0140353	downregulated L-Arginine	UDPGT domain-containing protein
AGAP008645	GAMBICIN1	Immunity	79200.2	1.6462	3.46e-10	1.53e-07	upregulated L-Arginine	GAM1;gambicin anti-microbial peptide
AGAP008668	AGAP008668 (GST)	Resistance	473.457	-1.50551	1.94e-06	5.32e-05	downregulated L-Arginine	unspecified product
AGAP009136	AGAP009136(LRR)	Immunity	47.9648	-1.34726	0.00982196	0.0232444	downregulated L-Arginine	Ig-like domain-containing protein
AGAP009137	UGT313B1	Resistance	39.9388	-1.51084	0.00555832	0.0146218	downregulated L-Arginine	Ecdysteroid UDP-glucosyltransferase
AGAP009138	AGAP009138(LRR)	Immunity	56.3817	-1.60511	0.00830524	0.020228	downregulated L-Arginine	Ig-like domain-containing protein
AGAP009184	AGAP009184 (FREP)	Immunity	588.868	0.885872	0.0244825	0.0489877	upregulated L-Arginine	unspecified product
AGAP009190	GSTE8	Resistance	1647.75	0.687433	0.00224321	0.0070573	upregulated L-Arginine	GSTE8;Glutathione S-transferase epsilon class 8
AGAP009191	GSTE6	Resistance	1164.25	1.10205	2.94e-05	0.000310918	upregulated L-Arginine	GSTE6;glutathione S-transferase epsilon class 6
AGAP009195	GSTE1	Resistance	558.292	0.729357	0.010338	0.0241654	upregulated L-Arginine	GSTE1;glutathione S-transferase epsilon class 1
AGAP009197	GSTE3	Resistance	2844.77	0.842582	0.000735293	0.00294966	upregulated L-Arginine	GSTE3;glutathione S-transferase epsilon class 3
AGAP009240	CYP4C35	Resistance	338.885	-0.65845	0.0162169	0.0351019	downregulated L-Arginine	CYP4C35;cytochrome P450
AGAP009246	CYP4C27	Resistance	225.614	-0.931783	0.00503854	0.0134983	downregulated L-Arginine	CYP4C27;Cytochrome P450
AGAP009249	CLIPE15	Immunity	10.8548	2.27538	0.00825491	0.0201191	upregulated L-Arginine	unspecified product
AGAP009363	CYP9M1	Resistance	86.4261	-0.758926	0.00485143	0.013098	downregulated L-Arginine	CYP9M1;cytochrome P450
AGAP009374	CYP9M1	Resistance	135.064	-1.00989	0.0028296	0.00840841	downregulated L-Arginine	CYP9M1;cytochrome P450
AGAP009466	ABCG8	Resistance	286.128	-1.85691	1.55e-05	0.000200593	downregulated L-Arginine	ABCG8;ATP-binding cassette transporter (ABC transporter) family G member 8
AGAP009515	REL1	Immunity	1102.14	-1.31517	4.79e-06	9.46e-05	downregulated L-Arginine	REL1;TOLL pathway signalling NF-kappaB Relish-like transcription factor
AGAP009728	AGAP009728 (FREP)	Immunity	64.7972	1.37798	0.00154243	0.00522301	upregulated L-Arginine	ficolin
AGAP009799	ABCC13	Resistance	160.779	-1.25972	0.00626065	0.016096	downregulated L-Arginine	ABCC13;ATP-binding cassette transporter (ABC transporter) family C member 13
AGAP009844	CLIPB15	Immunity	396.074	-1.39555	0.00564083	0.0148099	downregulated L-Arginine	CLIPB15;CLIP-domain serine protease
AGAP009924	AGAP009924(LRR)	Immunity	783.299	1.01862	5.21e-05	0.000452578	upregulated L-Arginine	unspecified product
AGAP010012	AGAP010012(LRR)	Immunity	5605.85	0.752916	0.00685769	0.0173618	upregulated L-Arginine	Leucine-rich repeat and calponin-like proteiny domain-containing protein 3
AGAP010334	UGT309B1	Resistance	177.959	0.956337	0.000815745	0.00318696	upregulated L-Arginine	glucosyl/glucuronosyl transferases
AGAP010390	COE12O	Resistance	251.171	1.00022	0.00196438	0.00635431	upregulated L-Arginine	COE12O;carboxylesterase
AGAP010404	GSTS1	Resistance	12805.8	1.22187	1.2e-05	0.000171745	upregulated L-Arginine	GSTS1;glutathione S-transferase sigma class 1
AGAP010530	CLIPE4	Immunity	856.806	1.01741	0.0175446	0.0375756	upregulated L-Arginine	CLIPE4;CLIP-domain serine protease
AGAP010530	CLIPE4	Immunity	856.806	1.01741	0.0175446	0.0375756	upregulated L-Arginine	CLIPE4;CLIP-domain serine protease
AGAP010531	AGAP010531 (FREP)	Immunity	836.001	0.942022	0.0082643	0.0201375	upregulated L-Arginine	fibrinogen-related protein 7
AGAP010545	CLIPE10	Immunity	3091.55	1.00096	0.000723783	0.00291434	upregulated L-Arginine	unspecified product
AGAP010636	AGAP010636(LRR)	Immunity	71.1189	1.5137	0.00631675	0.0161996	upregulated L-Arginine	unspecified product
AGAP010730	CLIPA28	Immunity	561.148	-1.12188	0.00270793	0.0081321	downregulated L-Arginine	prophenoloxidase activating factor
AGAP010730	CLIPA28	Immunity	561.148	-1.12188	0.00270793	0.0081321	downregulated L-Arginine	prophenoloxidase activating factor
AGAP010731	CLIPA8	Immunity	3082.73	0.98512	0.00395621	0.0110665	upregulated L-Arginine	CLIPA8;CLIP-domain serine protease
AGAP010731	CLIPA8	Immunity	3082.73	0.98512	0.00395621	0.0110665	upregulated L-Arginine	CLIPA8;CLIP-domain serine protease
AGAP010759	AGAP010759 (FREP)	Immunity	29.1545	1.59345	0.0121383	0.027558	upregulated L-Arginine	unspecified product
AGAP010811	AGAP010811 (FREP)	Immunity	114.423	2.8395	1.45e-11	2.61e-08	upregulated L-Arginine	Fibrinogen C-terminal domain-containing protein
AGAP010815	TEP1	Immunity	14534.6	0.966477	0.00240062	0.00742176	upregulated L-Arginine	TEP1;Thioester-containing protein 1
AGAP010917	COE09916	Resistance	418.992	-0.514879	0.0156616	0.0341011	downregulated L-Arginine	COE09916;carboxylesterase
AGAP010961	CYP6AK1	Resistance	244.838	-1.16742	0.000142701	0.000885718	downregulated L-Arginine	CYP6AK1;cytochrome P450
AGAP011186	TOLL11	Immunity	76.8386	-2.23169	2.21e-05	0.000254673	downregulated L-Arginine	TOLL11;TOLL-like receptor 11
AGAP011187	TOLL10	Immunity	162.542	-0.728188	0.0196948	0.0412061	downregulated L-Arginine	TOLL10;TOLL-like receptor 10
AGAP011228	AGAP011228 (FREP)	Immunity	4648.09	1.56344	2.13e-05	0.000248209	upregulated L-Arginine	unspecified product
AGAP011229	TARTAN2	Immunity	86.0626	-0.829559	0.0104118	0.0242988	downregulated L-Arginine	Tartan
AGAP011230	AGAP011230 (FREP)	Immunity	133.331	1.22647	0.00980552	0.0232106	upregulated L-Arginine	Fibrinogen C-terminal domain-containing protein
AGAP011231	AGAP011231 (FREP)	Immunity	49.6436	3.44412	6.65e-05	0.000529218	upregulated L-Arginine	fibrinogen
AGAP011292	FLIGHTLESS-1	Immunity	626.634	-0.886548	0.00130246	0.00457878	downregulated L-Arginine	Protein flightless-1
AGAP011296	AGAP011296(LRR)	Immunity	1565.85	-0.879548	0.00194217	0.00630163	downregulated L-Arginine	LRRNT domain-containing protein
AGAP011326	DIAP2	Immunity	717.421	0.713137	0.0204271	0.0424662	upregulated L-Arginine	IAP2;inhibitor of apoptosis 2
AGAP011370	AGAP011370(LRR)	Immunity	55.9072	-1.62489	0.000126188	0.000813452	downregulated L-Arginine	unspecified product
AGAP011378	TARTAN3	Immunity	55.3708	-4.40247	0.00105084	0.00387371	downregulated L-Arginine	Tartan
AGAP011503	AGAP011503(LRR)	Immunity	1219.07	1.0086	0.00169189	0.00563875	upregulated L-Arginine	unspecified product
AGAP011507	AGAP011507 (COE)	Resistance	375.255	0.784323	0.000119623	0.000783547	upregulated L-Arginine	unspecified product
AGAP011779	TAB2	Immunity	812.815	-1.23029	0.000629366	0.00261025	downregulated L-Arginine	TAB2;TAK1-associated binding protein 2
AGAP011780	CLIPA4	Immunity	4030.52	0.817109	0.00429238	0.0118318	upregulated L-Arginine	CLIPA4;CLIP-domain serine protease
AGAP011780	CLIPA4	Immunity	4030.52	0.817109	0.00429238	0.0118318	upregulated L-Arginine	CLIPA4;CLIP-domain serine protease
AGAP011792	CLIPA7	Immunity	3228.97	-0.907706	0.0135763	0.0301992	downregulated L-Arginine	CLIPA7;CLIP-domain serine protease
AGAP011792	CLIPA7	Immunity	3228.97	-0.907706	0.0135763	0.0301992	downregulated L-Arginine	CLIPA7;CLIP-domain serine protease
AGAP011916	COEB6582	Resistance	29.5357	-1.90779	0.00721627	0.01807	downregulated L-Arginine	COEB6582;carboxylesterase
AGAP012000	AGAP012000 (FREP)	Immunity	34.6199	1.81094	0.00115437	0.00415164	upregulated L-Arginine	fibrinogen and fibronectin
AGAP012005	ABCF3	Resistance	1198.26	-0.441858	0.00627491	0.016125	downregulated L-Arginine	ABCF3;ATP-binding cassette transporter (ABC transporter) family F member 3
AGAP012034	CLIPC12	Immunity	946.26	0.999169	0.00199197	0.00642618	upregulated L-Arginine	CLIP domain-containing serine protease
AGAP012037	CLIPB20	Immunity	502.831	1.09531	0.00486026	0.0131164	upregulated L-Arginine	CLIPB20;CLIP-domain serine protease
AGAP012156	ABCA5	Resistance	195.18	-2.84184	0.00137673	0.00476831	downregulated L-Arginine	ABCA5;ATP-binding cassette transporter (ABC transporter) family A member 5
AGAP012249	ABCF2	Resistance	1749.8	-0.51315	0.014677	0.0322153	downregulated L-Arginine	ABCF2;ATP-binding cassette transporter (ABC transporter) family F member 2
AGAP012291	CYP9J3	Resistance	1230.42	-1.22984	4.39e-06	8.96e-05	downregulated L-Arginine	CYP9J3;Cytochrome P450
AGAP012292	CYP9J4	Resistance	406.26	-1.65621	3.55e-06	7.88e-05	downregulated L-Arginine	CYP9J4;cytochrome P450
AGAP012294	CYP9L2	Resistance	182.983	1.09084	0.000456816	0.00205605	upregulated L-Arginine	CYP9L2;cytochrome P450
AGAP012295	CYP9L1	Resistance	725.248	0.936042	0.00202457	0.00650021	upregulated L-Arginine	CYP9L1;cytochrome P450
AGAP012317	AGAP012317(LRR)	Immunity	71.1487	-1.00321	0.0178656	0.0380989	downregulated L-Arginine	unspecified product
AGAP012387	TOLL6	Immunity	72.0662	-2.01219	0.000832508	0.00323603	downregulated L-Arginine	TOLL6;TOLL-like receptor 6
AGAP012425	AGAP012425(LRR)	Immunity	4921.72	1.02506	9.02e-05	0.000639656	upregulated L-Arginine	unspecified product
AGAP012495	AGAP012495(LRR)	Immunity	30.9083	1.55579	0.00272959	0.00818117	upregulated L-Arginine	unspecified product
AGAP012916	AGAP012916 (FREP)	Immunity	55.9599	1.56711	0.00806045	0.0197479	upregulated L-Arginine	unspecified product
AGAP013027	AGAP013027 (TOLL)	Immunity	144.026	0.9343	0.00267053	0.00804445	upregulated L-Arginine	Protein toll
AGAP013059	AGAP013059(LRR)	Immunity	403.516	0.957443	0.00282342	0.008397	upregulated L-Arginine	unspecified product
AGAP013184	CLIPB36	Immunity	91.3229	-0.712608	0.0132698	0.0296459	downregulated L-Arginine	CLIPB36;CLIP-domain serine protease
AGAP013184	CLIPB36	Immunity	91.3229	-0.712608	0.0132698	0.0296459	downregulated L-Arginine	CLIPB36;CLIP-domain serine protease
AGAP013186	AGAP013186(LRR)	Immunity	1355.22	0.628011	0.0121706	0.0276023	upregulated L-Arginine	unspecified product
AGAP013490	CYP4H24	Resistance	1120.99	-0.917381	0.000195163	0.001115	downregulated L-Arginine	CYP4H24;cytochrome P450
AGAP013516	TAK1	Immunity	196.618	-1.37053	0.000499499	0.00219409	downregulated L-Arginine	TAK1;mitogen-activated protein kinase kinase kinase
AGAP013516	TAK1	Immunity	196.618	-1.37053	0.000499499	0.00219409	downregulated L-Arginine	TAK1;mitogen-activated protein kinase kinase kinase
AGAP027997	LRIM5	Immunity	593.023	-0.616408	0.0121454	0.0275651	downregulated L-Arginine	LRIM5;leucine-rich immune protein (Short)
AGAP028015	AGAP028015(LRR)	Immunity	181.598	1.23229	0.00192904	0.00627769	upregulated L-Arginine	unspecified product
AGAP028019	CYP4H18	Resistance	424.017	-1.3946	9.07e-06	0.000141399	downregulated L-Arginine	CYP4H18;Cytochrome P450
AGAP028028	LRIM16A	Immunity	1058.49	1.31179	7.03e-05	0.000546226	upregulated L-Arginine	LRIM16A;Leucine-rich immune protein (TM)
AGAP028055	AGAP028055 (UGT)	Resistance	713.597	1.35738	0.00239704	0.00741548	upregulated L-Arginine	UDP-glucuronosyltransferase
AGAP028064	LRIM16B	Immunity	777.421	1.2903	0.000112382	0.00075064	upregulated L-Arginine	LRIM16B;Leucine-rich immune protein (TM)
AGAP028128	AGAP028128 (ABCC)	Resistance	303.741	-1.07908	7.48e-05	0.000569517	downregulated L-Arginine	ABCC9;ATP-binding cassette transporter (ABC transporter) family C member 9
AGAP028167	CLIPC14	Immunity	229.358	0.997471	0.000319844	0.00159935	upregulated L-Arginine	CLIP domain-containing serine protease
AGAP028439	AGAP028439 (FREP)	Immunity	228.81	1.73756	0.000125462	0.00081241	upregulated L-Arginine	Fibrinogen C-terminal domain-containing protein
AGAP028695	AGAP028695 (COE)	Resistance	44.1889	-1.0234	0.009197	0.0219755	downregulated L-Arginine	carboxylesterase
AGAP028696	COE09895	Resistance	41.0239	-1.13224	0.0106765	0.0248037	downregulated L-Arginine	COE09895;carboxylesterase
AGAP028725	SPCLIP1	Immunity	970.144	-0.99248	0.00229991	0.00719975	downregulated L-Arginine	SPCLIP1;CLIP-domain serine protease
AGAP028725	SPCLIP1	Immunity	970.144	-0.99248	0.00229991	0.00719975	downregulated L-Arginine	SPCLIP1;CLIP-domain serine protease
AGAP028728	CLIPE5	Immunity	1739.22	0.91931	0.00137169	0.00475698	upregulated L-Arginine	CLIPE5;CLIP-domain serine protease
AGAP029047	AGAP029047 (CTL)	Immunity	45.7921	-2.40052	0.00399213	0.0111508	downregulated L-Arginine	C-type lectin
AGAP029053	DOMELESS	Immunity	1195.14	-0.687552	0.0116532	0.026625	downregulated L-Arginine	DOME;JAKSTAT pathway signalling Domeless
AGAP029166	AGAP029166(LRR)	Immunity	207.201	1.09464	0.000416503	0.00192445	upregulated L-Arginine	TIR domain-containing protein
AGAP029319	AGAP029319 (FREP)	Immunity	471.846	1.77999	0.000151228	0.000918538	upregulated L-Arginine	Fibrinogen C-terminal domain-containing protein
AGAP029326	AGAP029326 (FREP)	Immunity	17.7807	2.51118	0.000490981	0.00216816	upregulated L-Arginine	Fibrinogen C-terminal domain-containing protein
AGAP029500	ABCG7	Resistance	20048.2	0.777794	0.00107659	0.00393496	upregulated L-Arginine	ABCG7;ATP-binding cassette transporter (ABC transporter) family G member 7
AGAP029508	AGAP029508(LRR)	Immunity	662.385	-1.27536	0.00361001	0.0102793	downregulated L-Arginine	unspecified product
AGAP029722	AGAP029722 (FREP)	Immunity	514.255	1.67549	1.22e-05	0.000173881	upregulated L-Arginine	Fibrinogen C-terminal domain-containing protein
AGAP029769	CLIPB9	Immunity	2425.22	0.790531	0.00336455	0.0097011	upregulated L-Arginine	CLIPB9;CLIP-domain serine protease
AGAP029770	CLIPB10	Immunity	517.866	-0.750287	0.00894317	0.0214829	downregulated L-Arginine	CLIP domain-containing serine protease
AGAP029830	AGAP029830 (FREP)	Immunity	35.5528	2.55309	0.0014	0.00483182	upregulated L-Arginine	Fibrinogen C-terminal domain-containing protein
