## Supplementary Table 6 for "Exposure to pyrethroid insecticides modulates immunity of *Anopheles* against *Plasmodium falciparum*"

### Sheet: Sheet1
Supplememtary Table 6. Significant RNAseq results comparing H2O2 supplemented PY-R mosquitoes to unsupplemented PY-R 21 hours after Plasmodium falciparum infection. Vectorbase Gene ID, mean read count, log2 fold change, fold change, adjusted p-value and raw p-value, VectorBase gene descriptions.
ID	baseMean	log2FoldChange	fold_change	padj	pvalue	Description
AGAP008645	40428.6	-3.82964	0.0703336	6.38881e-50	5.71296e-54	GAM1;gambicin anti-microbial peptide
AGAP002318	1797.01	-10.234	0.000830345	1.53103e-40	2.73815e-44	Alpha-amylase
AGAP007374	12454.1	-3.34484	0.0984245	9.47473e-36	2.54173e-39	glucuronosyltransferase
AGAP011824	10956.9	-4.53239	0.0432129	1.14351e-35	4.09018e-39	TPX4;thioredoxin peroxidase 4
AGAP008732	184.706	-4.3491	0.0490672	9.18976e-34	4.10881e-37	unspecified product
AGAP008659	1592.66	-1.91709	0.264789	4.05383e-25	2.175e-28	unspecified product
AGAP013255	11992.9	-2.41594	0.187383	1.25156e-23	7.83416e-27	APN3;aminopeptidase N1
AGAP002643	16497.1	-3.1861	0.109872	1.71656e-23	1.22798e-26	unspecified product
AGAP006342	4364.36	-5.20292	0.0271497	1.71491e-20	1.38015e-23	PGRPS3;peptidoglycan recognition protein (short)
AGAP007747	107080	-3.65344	0.0794702	6.55198e-20	5.85887e-23	unspecified product
AGAP013202	17501.2	-3.55	0.0853773	2.2944e-19	2.25685e-22	unspecified product
AGAP000377	640.217	-2.82364	0.141254	2.88851e-19	3.09953e-22	E3 ubiquitin-protein ligase
AGAP000540	280.708	-1.95457	0.257998	1.31394e-18	1.52743e-21	proton-coupled amino acid transporter
AGAP012745	16631.2	-2.40577	0.188709	5.29781e-17	6.63233e-20	Anpep
AGAP008373	10460.8	-3.75313	0.0741646	4.26753e-16	5.72414e-19	Peptidase_M14 domain-containing protein
AGAP007745	155163	-3.83032	0.0703005	2.07797e-14	2.97305e-17	unspecified product
AGAP002869	5176.71	-1.41304	0.37552	2.30021e-14	3.4967e-17	CYP6P2;cytochrome P450
AGAP006343	22543.6	-4.82172	0.0353604	6.39923e-14	1.03001e-16	PGRPS2;peptidoglycan recognition protein (short)
AGAP011352	17888.8	-1.7353	0.300347	8.59184e-14	1.45976e-16	glucosamine--fructose-6-phosphate aminotransferase (isomerizing)
AGAP001819	38267.2	-1.96048	0.256943	4.48536e-12	8.02174e-15	unspecified product
AGAP004918	75353.2	-3.32086	0.100074	5.70293e-12	1.07093e-14	fibrinogen
AGAP011302	12218.6	-1.40066	0.378755	2.71404e-11	5.33925e-14	alkaline phosphatase
AGAP008657	561.239	-1.59724	0.330509	6.11147e-11	1.25694e-13	unspecified product
AGAP002327	1208.79	-1.59716	0.330526	1.73992e-10	3.73406e-13	glucosyl/glucuronosyl transferases
AGAP004916	19777.6	-3.47557	0.0898976	4.92083e-10	1.10007e-12	unspecified product
AGAP002353	9550.23	-2.08787	0.235227	1.28053e-08	2.97718e-11	lipase
AGAP010030	627.574	0.968539	1.95686	1.38972e-08	3.35531e-11	unspecified product
AGAP000570	36255.2	-2.81907	0.141702	1.69314e-08	4.39068e-11	unspecified product
AGAP006121	3151.56	-0.834659	0.560716	1.69314e-08	4.34652e-11	unspecified product
AGAP008731	42952.5	-3.39728	0.0949113	1.90764e-08	5.11753e-11	Laccase-like multicopper oxidase 2
AGAP006432	106222	-1.55019	0.341465	2.36842e-08	6.56542e-11	unspecified product
AGAP006795	31855.4	-1.32206	0.399963	7.04084e-08	2.01473e-10	Aper1;peritrophin 1
AGAP009099	56.7079	-2.40689	0.188562	1.3539e-07	3.99524e-10	TG3;Transglutaminase
AGAP001212	11469.6	-2.431	0.185437	1.57284e-07	4.78196e-10	PGRPLB;peptidoglycan recognition protein (long)
AGAP008244	1864.78	-1.96163	0.256737	2.71628e-07	8.50129e-10	unspecified product
AGAP011806	5333.53	-1.89966	0.268006	2.86958e-07	9.23769e-10	ornithine decarboxylase
AGAP010830	51.4869	-5.14143	0.0283318	6.41056e-07	2.12099e-09	TEP9;thioester-containing protein 9
AGAP007746	211.128	-4.72361	0.0378487	7.17725e-07	2.43884e-09	unspecified product
AGAP029977	71679.9	-1.27214	0.414045	1.01393e-06	3.536e-09	Zinc carboxypeptidase A 1
AGAP013478	2441.06	-0.7371	0.599944	1.29115e-06	4.61825e-09	glyoxylate/hydroxypyruvate reductase
AGAP003689	3246.35	-2.29944	0.203142	1.84627e-06	6.76896e-09	CLIPC7;CLIP-domain serine protease
AGAP006521	4184.81	-1.31911	0.400781	2.06468e-06	7.7543e-09	adenylate cyclase-stimulating G alpha protein
AGAP012296	1769.8	-2.51554	0.174883	5.52787e-06	2.12554e-08	CYP9J5;cytochrome P450
AGAP007371	73.5896	-3.31831	0.100251	6.6536e-06	2.61789e-08	unspecified product
AGAP013728	207.441	-2.82732	0.140894	1.16882e-05	4.70328e-08	unspecified product
AGAP029733	700.717	-1.28447	0.410521	1.54787e-05	6.36699e-08	Aldo_ket_red domain-containing protein
AGAP002317	3440.48	-1.63065	0.322942	1.97251e-05	8.2901e-08	Alpha_amylase;amylase
AGAP002872	124.502	-2.63596	0.160878	1.97315e-05	8.46921e-08	lipase
AGAP029196	1153.18	-1.11578	0.461441	2.14131e-05	9.38246e-08	Fatty acyl-CoA reductase
AGAP008310	2040.91	-1.05991	0.479663	2.19157e-05	9.79867e-08	unspecified product
AGAP012443	1696.41	-2.43506	0.184915	2.21548e-05	1.01037e-07	unspecified product
AGAP010934	1249.8	-1.95155	0.258538	3.83032e-05	1.78106e-07	unspecified product
AGAP000574	5259.82	-1.78352	0.290474	6.89133e-05	3.26603e-07	PDGF- and VEGF-related factor 1
AGAP001190	3010.82	-1.84824	0.277731	7.3744e-05	3.56092e-07	Female reproductive tract protease GLEANR_896
AGAP029151	58.6358	-2.10594	0.232301	7.5853e-05	3.73059e-07	unspecified product
AGAP013766	20.4437	-5.72408	0.0189182	9.71228e-05	4.86352e-07	unspecified product
AGAP029451	1002.49	-0.807997	0.571174	0.000151172	7.70525e-07	ABCG3;ATP-binding cassette transporter (ABC transporter) family G member 3
AGAP006595	169.217	1.80631	3.49746	0.000203478	1.05533e-06	solute carrier family 17 member 5
AGAP010935	2527.73	-0.720926	0.606708	0.000258535	1.364e-06	porphobilinogen synthase
AGAP010831	25.4661	-3.20433	0.108492	0.000268145	1.43868e-06	TEP8;thioester-containing protein 8
AGAP001192	83669	-1.4378	0.369129	0.000368028	2.00749e-06	unspecified product
AGAP028613	1691.05	0.989242	1.98514	0.000405366	2.2474e-06	solute carrier family 7 (cationic amino acid transporter%2C y+ system)
AGAP029720	17161.2	-0.987987	0.504181	0.000436758	2.4605e-06	Proton-coupled amino acid transporter
AGAP013490	3077.61	-1.49373	0.355094	0.000708379	4.05403e-06	CYP4H24;cytochrome P450
AGAP029703	15.5734	-4.32357	0.0499433	0.000758785	4.41036e-06	unspecified product
AGAP006187	105900	1.34309	2.53694	0.000859689	5.07373e-06	Protein G12
AGAP000693	10825.8	-2.83605	0.140044	0.00130186	7.81523e-06	CEC1;cecropin anti-microbial peptide
AGAP029506	3164.45	-1.09545	0.467989	0.00130186	7.91618e-06	unspecified product
AGAP007347	16913.7	-2.03712	0.24365	0.00141344	8.72104e-06	LYSC1;C-type lysozyme
AGAP003695	5175.99	-1.0401	0.486293	0.00146833	9.19099e-06	aminopeptidase N
AGAP011653	1946.7	-1.29857	0.40653	0.00175383	1.11349e-05	membrane dipeptidase
AGAP002883	3747.04	-1.11839	0.460607	0.00179422	1.15518e-05	unspecified product
AGAP000689	4071.44	-1.26388	0.416421	0.00180573	1.17874e-05	unspecified product
AGAP005163	299.333	-1.23436	0.425032	0.00191423	1.26668e-05	glucosyl/glucuronosyl transferases
AGAP001610	3614.36	-2.62671	0.161913	0.00201768	1.35318e-05	unspecified product
AGAP009463	7553.08	0.711144	1.6371	0.00220659	1.4996e-05	ABCG11;ATP-binding cassette transporter (ABC transporter) family G member 11
AGAP011294	44106	-2.06697	0.23866	0.00241132	1.6603e-05	DEF1;defensin anti-microbial peptide
AGAP008294	7801.66	-1.8115	0.284895	0.00280285	1.95495e-05	TRYP3;trypsin 3
AGAP006227	754.703	-1.13479	0.455401	0.00301111	2.12714e-05	alpha esterase
AGAP013066	152.11	-1.78346	0.290486	0.00311996	2.24448e-05	unspecified product
AGAP013188	4232.01	-1.31427	0.40213	0.00311996	2.25983e-05	APN4;aminopeptidase 4
AGAP029606	18083.4	-0.88245	0.542446	0.00364519	2.67285e-05	unspecified product
AGAP011453	9474.38	-0.928484	0.52541	0.00375312	2.78556e-05	unspecified product
AGAP003343	3371.29	-1.20937	0.432457	0.00404784	3.0405e-05	CYP6AG1;cytochrome P450
AGAP009449	1438.88	0.896141	1.86108	0.00415845	3.16076e-05	MYND-type domain-containing protein
AGAP008436	9443.9	-1.29679	0.407031	0.00424043	3.26099e-05	ABCC11;ATP-binding cassette transporter (ABC transporter) family C member 11
AGAP011303	7713.09	-1.55861	0.339477	0.00454594	3.53659e-05	Alkaline phosphatase
AGAP028708	1241.06	-0.725895	0.604622	0.00462846	3.64217e-05	Polypeptide N-acetylgalactosaminyltransferase
AGAP009990	5773.34	-0.834668	0.560712	0.00482894	3.84311e-05	unspecified product
AGAP010571	799.855	-0.69637	0.617123	0.00537655	4.3486e-05	ANK_REP_REGION domain-containing protein
AGAP029979	1626.76	-0.650641	0.636997	0.00537655	4.37508e-05	unspecified product
AGAP008696	42488.1	1.04594	2.06471	0.00540731	4.44847e-05	unspecified product
AGAP002663	1767.5	-0.858773	0.551421	0.00559745	4.65495e-05	unspecified product
AGAP003352	6505.99	-0.999455	0.500189	0.00598418	5.03007e-05	Stomatin (EPB72)-like 3
AGAP001390	145.316	-1.22273	0.428471	0.00647204	5.49802e-05	unspecified product
AGAP028709	1312.97	-1.08519	0.471332	0.00707637	6.07468e-05	Polypeptide N-acetylgalactosaminyltransferase
AGAP003713	4281.06	-1.63023	0.323036	0.00785032	6.80927e-05	unspecified product
AGAP010812	2746.52	-1.52505	0.347468	0.00881749	7.72703e-05	TEP4;thioester-containing protein 4
AGAP000807	2628.95	-0.971984	0.509804	0.00942751	8.43022e-05	helix-loop-helix transcription factor
AGAP009985	1094.48	-0.973658	0.509213	0.00942751	8.40143e-05	4-nitrophenylphosphatase
AGAP010479	5960.49	-0.944085	0.519759	0.00958446	8.65627e-05	unspecified product
AGAP004902	1190.25	-0.726233	0.60448	0.0111887	0.000102052	unspecified product
AGAP001648	1093.18	-3.29886	0.101612	0.0116589	0.000107383	CLIPB17;CLIP-domain serine protease
AGAP006226	542.572	-1.07096	0.476001	0.0116788	0.000108611	Aldehyde_oxidase;unspecified product
AGAP005334	2078.32	-1.32121	0.400198	0.0120561	0.000113198	CTLMA2;C-type lectin (CTL) - mannose binding
AGAP000100	536.509	-0.735741	0.60051	0.0121759	0.000115631	unspecified product
AGAP000388	542.67	-0.968682	0.510973	0.0121759	0.0001165	TRAF6;TOLL pathway signalling TNF Receptor-Associated Factor (TRAF).
AGAP007251	143.503	-1.59455	0.331127	0.0137928	0.000133204	Peptidase S1 domain-containing protein
AGAP013252	584.017	-2.79659	0.143927	0.0143603	0.000139969	unspecified product
AGAP029830	115.101	-4.05869	0.0600085	0.0147405	0.000144993	Fibrinogen C-terminal domain-containing protein
AGAP010816	3810.62	-1.57721	0.335129	0.0155174	0.000154022	TEP3;thioester-containing protein 3
AGAP007679	1786.48	-1.11246	0.462506	0.015858	0.000158821	unspecified product
AGAP001649	6919.88	1.46922	2.76872	0.0161213	0.000162899	Glucosylceramidase
AGAP001508	1347.07	-2.55369	0.170319	0.016191	0.000166198	unspecified product
AGAP011656	403.973	0.742076	1.67258	0.016191	0.0001665	unspecified product
AGAP000879	1573.34	0.761008	1.69467	0.0169947	0.000176284	yellow protein
AGAP004203	303333	0.542893	1.45689	0.0184276	0.000192795	Vg;vitellogenin
AGAP008717	1347.78	0.601325	1.51711	0.0190577	0.000201092	hydroxymethylglutaryl-CoA lyase
AGAP010151	1785.38	-1.47984	0.35853	0.0193734	0.00020755	unspecified product
AGAP011204	6415.57	0.667737	1.58858	0.0193734	0.000207888	aubergine
AGAP011791	3479.03	-0.764162	0.588795	0.0206324	0.000223243	CLIPA1;CLIP-domain serine protease
AGAP010387	27213	-1.207	0.433168	0.0210157	0.000229269	HKT;alanine-glyoxylate aminotransferase
AGAP007209	9026.07	-0.603363	0.658218	0.0213777	0.000235426	Tetraspanin
AGAP009703	443.846	-1.13791	0.454417	0.0213777	0.000238953	ubiquitin-conjugating enzyme E2 variant
AGAP029780	422.422	-0.910969	0.531828	0.0213777	0.000237458	Polypeptide N-acetylgalactosaminyltransferase
AGAP011831	4275.4	0.828102	1.77535	0.0214053	0.000241176	H/ACA ribonucleoprotein complex non-core subunit NAF1
AGAP011564	700.028	0.867789	1.82486	0.02161	0.000245415	glucosyl/glucuronosyl transferases
AGAP002374	8253.18	0.455698	1.37145	0.0218251	0.00025176	heterogeneous nuclear ribonucleoprotein A1/A3
AGAP012247	12321.5	0.724847	1.65273	0.0218251	0.000251308	phosphoserine phosphatase
AGAP005073	580.999	-0.958346	0.514647	0.0219964	0.000255704	unspecified product
AGAP002852	4354.51	1.04537	2.0639	0.0258494	0.000302805	unspecified product
AGAP029980	810.543	-0.677743	0.625143	0.0262136	0.000309416	unspecified product
AGAP028568	31989.6	-1.19986	0.435318	0.0265835	0.000316159	unspecified product
AGAP029883	247.971	-0.810579	0.570153	0.0273789	0.000328067	unspecified product
AGAP007346	34.4059	-2.96594	0.127986	0.0275436	0.000332503	LYSC5;C-type lysozyme
AGAP005030	5753.08	-0.554039	0.681111	0.0279726	0.000340184	C2H2-type domain-containing protein
AGAP004378	4622.8	-1.07898	0.473363	0.032056	0.000392709	GSTD11;glutathione S-transferase delta class 11
AGAP004351	3135.98	0.571546	1.48612	0.032208	0.000397452	ATP-dependent RNA helicase DDX43
AGAP004880	2226.94	-1.66787	0.314718	0.0325981	0.00040518	L-lactate dehydrogenase
AGAP008539	240.95	1.09289	2.133	0.033871	0.000424031	Translocase of inner mitochondrial membrane 44
AGAP004093	12.03	3.0132	8.07354	0.0376546	0.000474765	Sterol carrier protein-2
AGAP009381	833.623	0.534048	1.44799	0.0429806	0.00054576	Cellular retinaldehyde-binding protein
AGAP013509	670.474	0.627429	1.54481	0.0451899	0.000577855	carboxylesterase clade H%2C member 1
AGAP029465	616.879	-1.39523	0.380185	0.0453267	0.000583658	unspecified product
AGAP001536	2886.1	-0.652282	0.636273	0.0456116	0.000591405	unspecified product
AGAP005848	3196.66	-1.1295	0.457073	0.0467433	0.000610258	ficolin A
AGAP001199	9814.98	-2.24048	0.211616	0.0496365	0.00065247	serine protease
