## Supplementary Table 7 for "Exposure to pyrethroid insecticides modulates immunity of *Anopheles* against *Plasmodium falciparum*"

### Sheet: Sheet1
Supplememtary Table 7. Comparing opposite significant gene expression patterns in H2O2 supplemented PY-R to L-arginine supplemented PY-R 21 hours after Plasmodium falciparum infection. VectorBase Gene ID, direction of significance in H2O2 feeding, direction of significance in L-arginine feeding and VectorBase gene name
ID	direction in H2O2 fed mosquitoes	direction in L-arginine fed mosquitoes	gene_name
AGAP000388	down	up	TRAF6;TOLL pathway signalling TNF Receptor-Associated Factor (TRAF).
AGAP000570	down	up	unspecified product
AGAP000574	down	up	PDGF- and VEGF-related factor 1
AGAP000693	down	up	CEC1;cecropin anti-microbial peptide
AGAP000807	down	up	helix-loop-helix transcription factor
AGAP001192	down	up	unspecified product
AGAP001610	down	up	unspecified product
AGAP001819	down	up	unspecified product
AGAP002317	down	up	Alpha_amylase;amylase
AGAP002318	down	up	Alpha-amylase
AGAP002643	down	up	unspecified product
AGAP002869	down	up	CYP6P2;cytochrome P450
AGAP002872	down	up	lipase
AGAP003695	down	up	aminopeptidase N
AGAP004880	down	up	L-lactate dehydrogenase
AGAP004916	down	up	unspecified product
AGAP004918	down	up	fibrinogen
AGAP005334	down	up	CTLMA2;C-type lectin (CTL) - mannose binding
AGAP005848	down	up	ficolin A
AGAP006227	down	up	alpha esterase
AGAP006342	down	up	PGRPS3;peptidoglycan recognition protein (short)
AGAP006343	down	up	PGRPS2;peptidoglycan recognition protein (short)
AGAP006795	down	up	Aper1;peritrophin 1
AGAP007251	down	up	Peptidase S1 domain-containing protein
AGAP007347	down	up	LYSC1;C-type lysozyme
AGAP007371	down	up	unspecified product
AGAP007746	down	up	unspecified product
AGAP007747	down	up	unspecified product
AGAP008294	down	up	TRYP3;trypsin 3
AGAP008645	down	up	GAM1;gambicin anti-microbial peptide
AGAP008731	down	up	Laccase-like multicopper oxidase 2
AGAP009703	down	up	ubiquitin-conjugating enzyme E2 variant
AGAP009990	down	up	unspecified product
AGAP010151	down	up	unspecified product
AGAP010387	down	up	HKT;alanine-glyoxylate aminotransferase
AGAP011653	down	up	membrane dipeptidase
AGAP012745	down	up	Anpep
AGAP013188	down	up	APN4;aminopeptidase 4
AGAP013255	down	up	APN3;aminopeptidase N1
AGAP029733	down	up	Aldo_ket_red domain-containing protein
AGAP029830	down	up	Fibrinogen C-terminal domain-containing protein
AGAP000879	up	down	yellow protein
AGAP001649	up	down	Glucosylceramidase
AGAP006187	up	down	Protein G12
AGAP011831	up	down	H/ACA ribonucleoprotein complex non-core subunit NAF1
AGAP012247	up	down	phosphoserine phosphatase
