## Supplementary Table 8 for "Exposure to pyrethroid insecticides modulates immunity of *Anopheles* against *Plasmodium falciparum*"

### Sheet: Sheet1
Supplementary Table 8. Malaria incidence reduction by permethrin intervention in SEIR model with different proportion of exposed mosquitoes. The table shows percentage of permethrin exposed mosquitoes, average malaria incidence reduction in the whole population and reduction in specific age groups (Children under 5 year-old, children 5-18-year-old and adults.
	Reduction in malaria incidence
	Average of whole population	Children under 5-year-old	5-18-year-old	Adults
Permethrin Treatment
0	0	0	0	0
0.01	0.137796	0.211795	0.0893092	0.0845187
0.02	0.27664	0.425037	0.179379	0.169802
0.03	0.416546	0.639742	0.27022	0.255866
0.04	0.557529	0.855929	0.361844	0.342727
0.05	0.699604	1.07362	0.454262	0.430401
0.06	0.84279	1.29282	0.547487	0.518909
0.07	0.987099	1.51356	0.641531	0.608271
0.08	1.13255	1.73586	0.736407	0.698508
0.09	1.27917	1.95973	0.832129	0.789638
0.1	1.42695	2.1852	0.928704	0.881682
0.11	1.57594	2.41228	1.02615	0.974665
0.12	1.72614	2.641	1.12449	1.06861
0.13	1.87757	2.87137	1.22372	1.16355
0.14	2.03025	3.10342	1.32386	1.25949
0.15	2.18421	3.33717	1.42494	1.35647
0.16	2.33946	3.57265	1.52696	1.45451
0.17	2.49602	3.80986	1.62993	1.55366
0.18	2.65392	4.04885	1.73388	1.65392
0.19	2.81317	4.28961	1.83882	1.75533
0.2	2.9738	4.53218	1.94476	1.85793
0.21	3.13584	4.7766	2.05172	1.96175
0.22	3.2993	5.02287	2.15973	2.06682
0.23	3.46421	5.27103	2.2688	2.17319
0.24	3.63059	5.5211	2.37894	2.28088
0.25	3.79847	5.77309	2.49017	2.38994
0.26	3.96788	6.02705	2.60252	2.5004
0.27	4.13884	6.283	2.71601	2.61231
0.28	4.31138	6.54095	2.83064	2.72571
0.29	4.48553	6.80095	2.94645	2.84065
0.3	4.66132	7.06301	3.06345	2.95717
0.31	4.83877	7.32717	3.18166	3.07533
0.32	5.01792	7.59345	3.30111	3.19517
0.33	5.19879	7.86187	3.42182	3.31675
0.34	5.38142	8.13247	3.54381	3.44012
0.35	5.56584	8.40528	3.6671	3.56535
0.36	5.75209	8.68033	3.79172	3.69249
0.37	5.94019	8.95764	3.91769	3.8216
0.38	6.13019	9.23724	4.04504	3.95275
0.39	6.32212	9.51918	4.1738	4.08601
0.4	6.516	9.80346	4.30397	4.22144
0.41	6.71188	10.0901	4.4356	4.35911
0.42	6.90981	10.3792	4.56871	4.49912
0.43	7.1098	10.6707	4.70333	4.64152
0.44	7.31192	10.9647	4.83949	4.7864
0.45	7.51619	11.2612	4.97721	4.93386
0.46	7.72265	11.5602	5.11652	5.08396
0.47	7.93136	11.8618	5.25746	5.23681
0.48	8.14233	12.166	5.40004	5.39248
0.49	8.35563	12.4728	5.54431	5.55109
0.5	8.57128	12.7822	5.69028	5.71273
0.51	8.78934	13.0943	5.83801	5.8775
0.52	9.00985	13.4091	5.98751	6.04552
0.53	9.23285	13.7266	6.13881	6.21686
0.54	9.45838	14.0468	6.29195	6.39168
0.55	9.68649	14.3699	6.44696	6.57005
0.56	9.91722	14.6956	6.60387	6.75212
0.57	10.1506	15.0242	6.76272	6.938
0.58	10.3867	15.3556	6.92354	7.1278
0.59	10.6256	15.6899	7.08635	7.32166
0.6	10.8672	16.0269	7.25119	7.51971
0.61	11.1117	16.3668	7.41809	7.72207
0.62	11.3591	16.7096	7.58709	7.92887
0.63	11.6093	17.0552	7.75821	8.14024
0.64	11.8625	17.4037	7.93148	8.35633
0.65	12.1187	17.755	8.10693	8.57726
0.66	12.3779	18.1091	8.28459	8.80317
0.67	12.6401	18.466	8.46448	9.03419
0.68	12.9054	18.8257	8.64663	9.27046
0.69	13.1738	19.1882	8.83106	9.51212
0.7	13.4453	19.5534	9.01779	9.75928
0.71	13.7199	19.9212	9.20685	10.0121
0.72	13.9976	20.2917	9.39823	10.2706
0.73	14.2784	20.6647	9.59197	10.5351
0.74	14.5624	21.0402	9.78806	10.8055
0.75	14.8495	21.4182	9.98652	11.082
0.76	15.1397	21.7984	10.1873	11.3647
0.77	15.433	22.1809	10.3905	11.6537
0.78	15.7293	22.5656	10.596	11.9491
0.79	16.0286	22.9522	10.8039	12.2508
0.8	16.3308	23.3406	11.0141	12.559
0.81	16.6359	23.7308	11.2266	12.8737
0.82	16.9439	24.1225	11.4413	13.1949
0.83	17.2545	24.5156	11.6583	13.5227
0.84	17.5677	24.9099	11.8774	13.8568
0.85	17.8834	25.3052	12.0987	14.1974
0.86	18.2014	25.7012	12.322	14.5443
0.87	18.5217	26.0978	12.5473	14.8975
0.88	18.844	26.4946	12.7745	15.2566
0.89	19.1681	26.8915	13.0034	15.6217
0.9	19.4939	27.2881	13.2341	15.9925
0.91	19.8212	27.6841	13.4664	16.3686
0.92	20.1497	28.0793	13.7001	16.7499
0.93	20.4791	28.4734	13.9351	17.1359
0.94	20.8092	28.866	14.1713	17.5263
0.95	21.1398	29.2567	14.4086	17.9206
0.96	21.4705	29.6453	14.6467	18.3184
0.97	21.801	30.0315	14.8855	18.719
0.98	22.1309	30.4148	15.1248	19.1219
0.99	22.4601	30.7951	15.3645	19.5264
1	22.788	31.1718	15.6043	19.9318
