## Supplementary Table 9 for "Exposure to pyrethroid insecticides modulates immunity of *Anopheles* against *Plasmodium falciparum*"

### Sheet: Sheet1
Supplementary Table 9. Malaria incidence reduction by L-arginine intervention in SEIR model with different proportion of treated mosquitoes. The table shows percentage of treated mosquitoes with L-arginine, Average malaria incidence reduction in the whole population and reduction in specific age groups (Children under 5 year-old, children 5-18-year-old and adults.
	Reduction in malaria incidence
	Average of whole population	Children under 5-year-old	5-18-year-old	Adults
L-arginine Treatment
0	0	0	0	0
0.01	0.0933198	0.143254	0.0598661	0.0562583
0.02	0.18735	0.287535	0.120227	0.112978
0.03	0.282096	0.43285	0.181087	0.170161
0.04	0.377574	0.579222	0.242458	0.227818
0.05	0.473791	0.72666	0.304345	0.285955
0.06	0.570753	0.875171	0.366754	0.344578
0.07	0.66847	1.02477	0.42969	0.403693
0.08	0.766955	1.17547	0.493165	0.463309
0.09	0.866206	1.32727	0.557176	0.523428
0.1	0.966246	1.48021	0.621742	0.584064
0.11	1.06707	1.63428	0.686861	0.645217
0.12	1.16871	1.78949	0.752545	0.706901
0.13	1.27115	1.94588	0.818803	0.769122
0.14	1.37442	2.10344	0.88564	0.831887
0.15	1.47853	2.26219	0.953066	0.895205
0.16	1.58348	2.42215	1.02109	0.959082
0.17	1.68928	2.58333	1.08971	1.02353
0.18	1.79595	2.74573	1.15895	1.08857
0.19	1.9035	2.90939	1.22881	1.15419
0.2	2.01194	3.07431	1.2993	1.22041
0.21	2.12128	3.24051	1.37043	1.28724
0.22	2.23155	3.40801	1.44221	1.35469
0.23	2.34273	3.57682	1.51465	1.42277
0.24	2.45485	3.74694	1.58774	1.49149
0.25	2.56793	3.91842	1.66152	1.56087
0.26	2.68197	4.09125	1.73599	1.63091
0.27	2.79699	4.26547	1.81116	1.70163
0.28	2.913	4.44107	1.88703	1.77304
0.29	3.03003	4.61809	1.96362	1.84516
0.3	3.14807	4.79653	2.04094	1.918
0.31	3.26716	4.97643	2.119	1.99157
0.32	3.38729	5.15779	2.19781	2.06588
0.33	3.50849	5.34064	2.27739	2.14096
0.34	3.63077	5.52498	2.35774	2.21681
0.35	3.75416	5.71086	2.43888	2.29346
0.36	3.87866	5.89828	2.52082	2.37092
0.37	4.00429	6.08727	2.60357	2.44921
0.38	4.13108	6.27784	2.68715	2.52835
0.39	4.25904	6.47002	2.77157	2.60835
0.4	4.38818	6.66383	2.85684	2.68924
0.41	4.51852	6.85928	2.94297	2.77104
0.42	4.6501	7.05641	3.02999	2.85376
0.43	4.78292	7.25524	3.11791	2.93743
0.44	4.917	7.45579	3.20673	3.02208
0.45	5.05236	7.65808	3.29648	3.10772
0.46	5.18904	7.86214	3.38718	3.19438
0.47	5.32705	8.068	3.47883	3.28209
0.48	5.4664	8.27567	3.57146	3.37087
0.49	5.60712	8.48517	3.66507	3.46075
0.5	5.74924	8.69655	3.7597	3.55176
0.51	5.8928	8.90984	3.85536	3.64394
0.52	6.03778	9.12504	3.95205	3.73729
0.53	6.18425	9.3422	4.04981	3.83188
0.54	6.3322	9.56133	4.14866	3.92771
0.55	6.48169	9.78248	4.24861	4.02484
0.56	6.63272	10.0057	4.34968	4.1233
0.57	6.78533	10.2309	4.45189	4.22312
0.58	6.93955	10.4583	4.55526	4.32435
0.59	7.09541	10.6878	4.65983	4.42702
0.6	7.25294	10.9194	4.7656	4.53118
0.61	7.41217	11.1533	4.8726	4.63688
0.62	7.57313	11.3893	4.98086	4.74416
0.63	7.73585	11.6277	5.0904	4.85307
0.64	7.90038	11.8683	5.20124	4.96366
0.65	8.06673	12.1113	5.31342	5.07598
0.66	8.23496	12.3566	5.42694	5.19009
0.67	8.4051	12.6043	5.54185	5.30604
0.68	8.57718	12.8545	5.65818	5.42391
0.69	8.75124	13.1072	5.77593	5.54374
0.7	8.92732	13.3623	5.89516	5.6656
0.71	9.10547	13.6201	6.01588	5.78957
0.72	9.28573	13.8804	6.13813	5.91571
0.73	9.46814	14.1433	6.26194	6.04409
0.74	9.65274	14.409	6.38734	6.1748
0.75	9.83957	14.6773	6.51436	6.30792
0.76	10.0287	14.9484	6.64304	6.44353
0.77	10.2202	15.2223	6.77341	6.5817
0.78	10.414	15.499	6.90551	6.72255
0.79	10.6103	15.7786	7.03937	6.86615
0.8	10.809	16.0611	7.17503	7.01262
0.81	11.0103	16.3466	7.31254	7.16205
0.82	11.2142	16.6351	7.45191	7.31454
0.83	11.4207	16.9267	7.5932	7.47022
0.84	11.6299	17.2213	7.73645	7.62918
0.85	11.8419	17.519	7.8817	7.79156
0.86	12.0566	17.8199	8.02897	7.95747
0.87	12.2743	18.1241	8.17834	8.12705
0.88	12.4949	18.4314	8.32983	8.30043
0.89	12.7184	18.7421	8.48348	8.47773
0.9	12.945	19.0561	8.63935	8.65911
0.91	13.1747	19.3734	8.79747	8.8447
0.92	13.4076	19.6941	8.9579	9.03466
0.93	13.6437	20.0183	9.12067	9.22916
0.94	13.883	20.3459	9.28584	9.42831
0.95	14.1258	20.6769	9.45344	9.63232
0.96	14.3719	21.0115	9.62353	9.84133
0.97	14.6215	21.3495	9.79615	10.0555
0.98	14.8746	21.6911	9.97135	10.2751
0.99	15.1312	22.0362	10.1492	10.5001
1	15.3915	22.3849	10.3296	10.7309
